# Genome-wide association study of diabetic kidney disease highlights biology involved in renal basement membrane collagen

**DOI:** 10.1101/499616

**Authors:** Rany M. Salem, Jennifer N. Todd, Niina Sandholm, Joanne B. Cole, Wei-Min Chen, Darrel Andrews, Marcus G. Pezzolesi, Paul M. McKeigue, Linda T. Hiraki, Chengxiang Qiu, Viji Nair, Chen Di Liao, Jing Jing Cao, Erkka Valo, Suna Onengut-Gumuscu, Adam M. Smiles, Stuart J. McGurnaghan, Jani K. Haukka, Valma Harjutsalo, Eoin P. Brennan, Natalie van Zuydam, Emma Ahlqvist, Ross Doyle, Tarunveer S. Ahluwalia, Maria Lajer, Maria F. Hughes, Jihwan Park, Jan Skupien, Athina Spiliopoulou, Andrew Liu, Rajasree Menon, Carine M. Boustany-Kari, Hyun M. Kang, Robert G. Nelson, Ronald Klein, Barbara E. Klein, Kristine E. Lee, Xiaoyu Gao, Michael Mauer, Silvia Maeastroni, Maria Luiza Caramori, Ian H. de Boer, Rachel G. Miller, Jingchuan Guo, Andrew P. Boright, David Tregouet, Beata Gyorgy, Janet K. Snell-Bergeon, David M. Maahs, Shelley B. Bull, Angelo J. Canty, Colin N.A. Palmer, Lars Stechemesser, Bernhard Paulweber, Raimund Weitgasser, Jelizaveta Sokolovska, Vita Rovīte, Valdis Pīrāgs, Edita Prakapiene, Lina Radzeviciene, Rasa Verkauskiene, Nicolae Mircea Panduru, Leif C. Groop, Mark I. McCarthy, Harvest F. Gu, Anna Möllsten, Henrik Falhammar, Kerstin Brismar, GENIE Consortium, DCCT/EDIC Research Group, SUMMIT Consortium, Finian Martin, Peter Rossing, Tina Costacou, Gianpaolo Zerbini, Michel Marre, Samy Hadjadj, Amy J. McKnight, Carol Forsblom, Gareth McKay, Catherine Godson, A. Peter Maxwell, Matthias Kretzler, Katalin Susztak, Helen M. Colhoun, Andrzej Krolewski, Andrew D. Paterson, Per-Henrik Groop, Stephen S. Rich, Joel N. Hirschhorn, Jose C. Florez

## Abstract

Diabetic kidney disease (DKD) is a heritable but poorly understood complication of diabetes. To identify genetic variants predisposing to DKD, we performed genome-wide association analyses in 19,406 individuals with type 1 diabetes (T1D) using a spectrum of DKD definitions basedon albuminuria and renal function. We identified 16 genome-wide significant loci. The variant with the strongest association (rs55703767) is a common missense mutation in the collagen type IV alpha 3 chain *(COL4A3)* gene, which encodes a major structural component of the glomerular basement membrane (GBM) implicated in heritable nephropathies. The rs55703767 minor allele (Asp326Tyr) is protective against several definitions of DKD, including albuminuria and end-stage renal disease. Three other loci are in or near genes with known or suggestive involvement in DKD *(BMP7)* or renal biology (*COLEC11* and *DDR1*). The 16 DKD-associated loci provide novel insights into the pathogenesis of DKD, identifying potential biological targets for prevention and treatment.

---

The devastating diabetic complication of DKD is the major cause of end-stage renal disease (ESRD) worldwide^1,2^. Current treatment strategies at best slow the progression of DKD, and do not halt or reverse the disease. Although improved glycemic control influences the rate of diabetic complications, a large portion of the variation in DKD susceptibility remains unexplained: one third of people with T1D develop DKD despite adequate glycemic control, while others maintain normal renal function despite long-term severe chronic hyperglycemia^3^.

Though DKD demonstrates both familial clustering^4–6^ and single nucleotide polymorphism (SNP) heritability^7^, the specific genetic factors influencing DKD risk remain largely unknown. Recent genome-wide association studies (GWAS) have only identified a handful of loci for DKD, albuminuria, or estimated glomerular filtration rate (eGFR) in individuals with diabetes^7–13^. Potential reasons for the limited success include small sample sizes, modest genetic effects, and lack of consistency of phenotype definitions and statistical analyses across studies.

Through collaboration within the JDRF Diabetes Nephropathy Collaborative Research Initiative (DNCRI), we adopted three approaches to improve our ability to find new genetic risk factors for DKD: 1) assembling a large collection of T1D cohorts with harmonized DKD phenotypes, 2) creating a comprehensive set of detailed DKD definitions, and 3) augmenting genotype data with low frequency and exome array variants.
