## Supplement Table S1 for "Genome-wide association study of diabetic kidney disease highlights biology involved in renal basement membrane collagen"

### Sheet: Table S1
Supplemental table 1. Cohorts contributing to analyses
Study	Full name	Study design	Ethnicity	Descriptive characteristics	All	Normalbuminuria	Micro	Macro	ESRD	CKD1-2	CKD3-5
AusDiane	Austrian Diabetes Nephropathy Study	Prospective/Retrospective	White European	Total N	90	71	13	4	2	80	11
				% women	57	62	38	25	50	55	73
				Age (years)	48.50 (11.86)	48.23 (11.88)	49.41 (13.66)	49.35 (10.96)	50.44 (3.03)	47.39 (11.60)	55.81 (11.24)
				Age Onset Diabetes (years)	16.36 (9.92)	16.38 (10.04)	15.45 (8.64)	24.19 (10.05)	5.85 (5.22)	16.00 (9.68)	18.00 (12.05)
				Diabetes duration (years)	32.14 (11.37)	31.85 (11.44)	33.96 (11.25)	25.17 (8.10)	44.59 (8.25)	31.39 (11.00)	37.81 (12.43)
				GFR (epi-ckd formula)	92.08 (25.99)	96.90 (19.77)	88.13 (28.05)	60.42 (36.51)	10.00 (0.00)	99.50 (16.12)	38.09 (17.72)
				HbA1c (%)	7.62 (0.99)	7.57 (0.92)	7.88 (1.10)	8.20 (1.66)	6.60 (1.27)	7.59 (0.94)	7.86 (1.33)
				BMI (kg/m^2)	24.04 (3.61)	24.03 (3.46)	23.85 (4.71)	25.88 (2.95)	22.00 (2.83)	24.08 (3.73)	23.73 (2.49)
CACTI	Coronary Artery Calcification in Type 1 Diabetes		White European	Total N	509	422	52	29	6	477	45
				% women	279 (54.8)	243 (47.7)	19 (36.5)	15 (51.7)	2 (33.3)	266 (55.8)	25 (55.6)
				Age (years)	42.5 ± 9.4	42.4 ± 9.5	43.2 ± 9.5	41.3 ± 8.3	47.7 ± 6.3	42.1 ± 9.3	47.6 ± 7.2
				Age Onset Diabetes (years)	13.2 ± 7.6	13.1 ± 7.4	13.9 ± 8.5	12.8 ± 9.2	15.8 ± 8.0	13.0 ± 7.5	14.3 ± 8.9
				Diabetes duration (years)	29.3 ± 8.8	29.3 ± 8.9	29.3 ± 7.8	28.5 ± 8.9	31.9 ± 5.4	29.2 ± 8.7	33.4 ± 8.1
				GFR (epi-ckd formula)	96.2 ± 24.7	100.7 ± 18.5	86.2 ± 30.1	66.2 ± 34.8	9.6 ± 2.7	101.7 ± 16.4	37.5 ± 16.3
				HbA1c (%)	7.8 ± 1.1	7.8 ± 1.1	8.3 ± 1.2	8.4 ± 1.0	7.8 ± 2.4	7.9 ± 1.1	7.9 ± 1.2
				BMI (kg/m^2)	26.7 ± 4.6	26.5 ± 4.5	28.1 ± 4.9	27.7 ± 5.4	20.5 ± 1.3	26.8 ± 4.6	26.4 ± 5.4
DCCT-EDIC	Diabetes Control and Complications Trial/ Epidemiology of Diabetes Interventions and Complications	T1D population-based	White European	Total N	1305	1016	205	61	23	1218	80
				% women	616 (47.2)	529 (52.1)	68 (33.2)	11 (18.0)	8 (34.8)	576 (47.3)	38 (47.5)
				Age (years)	48.7 ± 7.5	49.1 ± 7.2	47.8 ± 8.4	46.6 ± 8.2	44.8 ± 7.3	48.8 ± 7.3	49.1 ± 8.4
				Age Onset Diabetes (years)	21.1 ± 8.1	21.4 ± 8.0	20.3 ± 8.5	20.3 ± 8.5	18.5 ± 8.3	21.1 ± 8.1	22.0 ± 8.5
				Diabetes duration (years)	27.6 ± 5.3	27.7 ± 5.1	27.6 ± 6.1	26.3 ± 5.1	26.3 ± 5.2	27.7 ± 5.1	27.1 ± 5.5
				GFR (epi-ckd formula)	92.9 ± 20.2	96.2 ± 14.0	92.5 ± 20.8	69.9 ± 27.2	10.2 ± 0.8	96.6 ± 13.2	34.5 ± 17.9
				HbA1c (%)	8.0 ± 1.3	7.8 ± 1.2	8.4 ± 1.5	8.8 ± 1.5	8.4 ± 2.3	8.0 ± 1.3	8.3 ± 1.7
				BMI (kg/m^2)	28.3 ± 5.2	28.2 ± 5.1	29.1 ± 5.6	27.6 ± 4.7	26.9 ± 5.8	28.4 ± 5.2	27.8 ± 5.8
EDC	Pittsburgh Epidemiology of Diabetes Complications Study		White European	Total N	418	193	91	75	59	288	130
				% women	200 (48%)	106 (55%)	38 (42%)	27 (36%)	28 (47%)	130 (45%)	70 (54%)
				Age (years)	41.1 ± 9.1	41.1 ± 9.1	41.2 ± 9.9	41.6 ± 7.9	40.5 ± 9.0	43.2 ± 10.3	45.4 ± 10.0
				Age Onset Diabetes (years)
				Diabetes duration (years)	32.7 ± 8.8	32.9 ± 8.6	32.8 ± 9.8	32.9 ± 8.0	32.2 ± 8.5	35.0 ± 10.0	36.6 ± 9.7
				GFR (epi-ckd formula)
				HbA1c (%)	8.3 ± 1.8	7.9 ± 1.5	8.7 ± 1.9	9.1 ± 1.6	8.1 ± 1.9	8.3 ± 1.6	8.5 ± 1.8
				BMI (kg/m^2)	26.3 ± 4.5	26.3 ± 4.6	26.6 ± 4.5	26.7 ± 4.7	25.1 ± 4.3	26.7 ± 4.7	26.5 ± 5.2
FinnDiane	Finnish Diabetic Nephropathy Study	Prospective/Retrospective	White European	Total N	4506	2386	724	575	821	3221	1249
				% women	49	57	45	37	39	52	42
				Age (years)	45.60 (11.86)	45.24 (11.94)	46.33 (12.55)	48.91 (11.45)	43.69 (10.76)	46.60 (11.86)	47.99 (12.39)
				Age Onset Diabetes (years)	14.69 (8.77)	15.86 (8.96)	13.94 (9.00)	13.28 (8.37)	12.97 (7.69)	15.19 (9.03)	13.39 (8.12)
				Diabetes duration (years)	30.91 (10.65)	29.38 (10.32)	32.39 (11.70)	35.64 (10.30)	30.73 (9.72)	31.42 (10.43)	34.60 (11.22)
				GFR (epi-ckd formula)	78.52 (39.19)	100.82 (17.24)	94.02 (22.06)	65.82 (29.98)	24.79 (4.21)	98.29 (16.47)	20.74 (16.85)
				HbA1c (%)	8.43 (1.45)	8.18 (1.18)	8.62 (1.36)	8.74 (1.54)	8.77 (1.96)	8.32 (1.30)	8.65 (1.80)
				BMI (kg/m^2)	25.54 (3.97)	25.37 (3.70)	26.16 (4.04)	26.51 (4.30)	24.79 (4.21)	25.59 (3.83)	25.41 (4.28)
France-Belgium	French and Belgian subjects from the Genetics of Diabetic Nephropathy and Genesis Studies	DKD case-control	White European	Total N	1860	627	124	181	151	740	281
				% women	36.77	50.4	46.77	38.12	49.01	46.35	48.4
				Age (years)	40.77 (12)	44.7 (11.89)	43.05 (11.97)	42.69 (11.65)	41.99 (9.533)	43.51 (11.23)	45.27 (11.75)
				Age Onset Diabetes (years)	17.17 (8.892)	17.21 (9.223)	17.48 (8.13)	15.5 (8.554)	14.21 (7.741)	16.78 (8.897)	15.57 (8.695)
				Diabetes duration (years)	23.6 (11.37)	27.49 (9.524)	25.57 (10.15)	27.19 (9.378)	27.79 (8.526)	26.72 (8.964)	29.7 (9.567)
				GFR (epi-ckd formula)	82.8 (36.79)	93.74 (19.51)	91.27 (41.7)	61.33 (31.96)	10 (0)	96.31 (19.42)	23.37 (17.38)
				HbA1c (%)	8.479 (1.658)	8.138 (1.311)	8.644 (1.285)	8.905 (1.884)	8.58 (1.677)	8.233 (1.365)	8.731 (1.792)
				BMI (kg/m^2)	24.12 (3.524)	24.29 (3.444)	24.76 (3.844)	24.44 (3.549)	23.08 (3.159)	24.37 (3.459)	23.68 (3.36)
GWU_GOKIND	Genetics of Kidneys in Diabetes US Study at George Washington University	DKD case-control	White European	Total N	658	311	0	29	261	325	273
				% women	51.67	63.67	NaN	48.28	49.04	63.69	48.35
				Age (years)	40.7 (8.515)	36.96 (8.604)	NaN (NA)	40.66 (7.729)	45.16 (5.998)	37 (8.509)	45.11 (6.033)
				Age Onset Diabetes (years)	12.74 (6.83)	12.95 (7.088)	NaN (NA)	13 (9.024)	12.47 (6.232)	12.93 (7.095)	12.42 (6.383)
				Diabetes duration (years)	27.96 (8.351)	24.02 (7.22)	NaN (NA)	27.66 (9.158)	32.69 (6.977)	24.08 (7.198)	32.69 (7.087)
				GFR (epi-ckd formula)	63.77 (50.1)	108.8 (17.63)	NaN (NA)	68.27 (29.79)	10 (0)	107.8 (18.33)	11.36 (6.707)
				HbA1c (%)	6.966 (1.507)	7.363 (1.163)	NaN (NA)	7.971 (1.522)	6.377 (1.656)	7.393 (1.201)	6.437 (1.661)
				BMI (kg/m^2)	25.79 (4.974)	26.31 (4.532)	NaN (NA)	27.32 (5.256)	25.04 (5.333)	26.41 (4.653)	25.07 (5.265)
Italy		DKD case-control	White European	Total N	383	161	0	38	144	172	159
				% women	39.95	47.83	NaN	39.47	40.28	45.35	40.88
				Age (years)	38.84 (10.21)	34.95 (10.57)	NaN (NA)	37.45 (9.246)	43.77 (7.882)	35.09 (10.24)	43.49 (8.036)
				Age Onset Diabetes (years)	11.58 (7.27)	11.1 (7.692)	NaN (NA)	11.82 (7.877)	11.99 (6.429)	11.14 (7.598)	11.96 (6.538)
				Diabetes duration (years)	27.18 (8.247)	23.85 (6.984)	NaN (NA)	25.63 (7.269)	31.61 (7.734)	23.95 (7.021)	31.38 (7.615)
				GFR (epi-ckd formula)	60.05 (48.28)	105.6 (15.87)	NaN (NA)	62.5 (39.3)	10 (0)	104.1 (17.09)	11.38 (6.635)
				HbA1c (%)	7.95 (1.815)	8.524 (1.579)	NaN (NA)	9.442 (1.496)	6.948 (1.6)	8.618 (1.633)	7.148 (1.66)
				BMI (kg/m^2)	23.19 (3.463)	23.28 (3.207)	NaN (NA)	23.21 (3.429)	23.14 (3.823)	23.42 (3.294)	23.08 (3.731)
Joslin		Clinic based cohort study	White European	Total N	2278	1086	470	477	245	1578	535
				% women	49.25	54.33	43.19	44.23	48.16	48.54	50.84
				Age (years)	40.85 (10.71)	41.24 (11.27)	38.83 (11.95)	40.67 (9.44)	43.36 (6.50)	40.56 (10.73)	44.51 (8.67)
				Age Onset Diabetes (years)	14.12 (8.98)	14.71 (9.30)	14.65 (9.33)	13.75 (8.66)	11.19 (6.57)	14.15 (9.05)	13.20 (8.25)
				Diabetes duration (years)	26.73 (9.29)	26.53 (8.87)	24.17 (10.44)	26.91 (8.75)	32.17 (7.40)	26.40 (8.40)	31.31 (8.42)
				GFR (epi-ckd formula)	78.79 (37.77)	92.45 (25.53)	97.46 (26.88)	64.76 (36.26)	9.74 (3.00)	96.63 (17.88)	25.24 (17.86)
				HbA1c (%)	6.54 (5.44)	7.83 (1.79)	8.56 (1.86)	8.60 (2.84)		8.14 (1.70)
				BMI (kg/m^2)
LatDiane	Latvian Diabetic Nephropathy Study	Prospective/Retrospective	White European	Total N	138	80	33	18	7	109	16
				% women	62	64	61	56	57	66	50
				Age (years)	40.93 (13.55)	44.33 (13.88)	35.94 (12.93)	35.39 (11.31)	39.86 (4.49)	42.39 (13.57)	40.69 (10.82)
				Age Onset Diabetes (years)	16.82 (10.55)	18.76 (10.97)	16.00 (10.36)	11.94 (8.15)	11.00 (5.63)	16.92 (10.87)	13.31 (6.43)
				Diabetes duration (years)	24.11 (9.91)	25.56 (9.92)	19.94 (9.44)	23.44 (10.39)	28.86 (3.63)	25.47 (9.27)	27.38 (7.70)
				GFR (epi-ckd formula)	95.12 (30.11)	100.73 (17.78)	104.40 (27.76)	86.25 (31.72)	10.00 (0.00)	101.73 (17.18)	30.80 (20.71)
				HbA1c (%)	8.93 (1.68)	8.36 (1.39)	9.44 (1.81)	10.07 (1.74)	9.80 (1.41)	8.72 (1.60)	9.35 (1.37)
				BMI (kg/m^2)	25.54 (4.35)	26.53 (4.28)	24.39 (4.83)	23.73 (3.09)	24.31 (2.75)	25.94 (4.29)	24.24 (4.81)
LitDiane	Lithuanian Diabetic Nephropathy Study	Prospective/Retrospective	White European	Total N	79	39	21	9	10	50	21
				% women	58	74	43	44	40	68	48
				Age (years)	39.23 (12.95)	40.82 (13.86)	38.00 (13.76)	33.33 (5.50)	40.90 (11.88)	40.06 (13.62)	42.05 (10.37)
				Age Onset Diabetes (years)	15.06 (9.56)	14.85 (10.71)	17.52 (8.67)	11.22 (7.45)	14.20 (7.91)	15.60 (10.71)	12.86 (6.91)
				Diabetes duration (years)	24.16 (9.36)	25.97 (9.05)	20.48 (11.01)	22.11 (6.60)	26.70 (7.01)	24.46 (8.33)	29.19 (7.18)
				GFR (epi-ckd formula)	78.61 (35.86)	91.73 (20.43)	89.00 (30.95)	73.69 (33.52)	10.00 (0.00)	94.06 (16.78)	27.56 (18.68)
				HbA1c (%)	8.66 (1.90)	8.15 (1.53)	9.37 (2.02)	10.00 (2.60)	7.93 (1.32)	8.61 (1.75)	8.24 (1.75)
				BMI (kg/m^2)	25.09 (4.38)	24.71 (3.76)	25.96 (5.12)	24.80 (2.93)	25.00 (6.15)	25.57 (4.21)	25.38 (4.80)
RomDiane	Romanian Diabetic Nephropathy Study	Prospective/Retrospective	White European	Total N	235	89	48	70	28	167	53
				% women	37	51	42	19	36	39	32
				Age (years)	43.94 (11.57)	45.81 (12.88)	41.85 (11.60)	43.94 (10.03)	41.57 (10.14)	44.09 (11.86)	44.72 (10.72)
				Age Onset Diabetes (years)	20.68 (10.29)	20.49 (10.33)	21.40 (10.63)	22.07 (10.06)	16.54 (9.50)	20.38 (9.96)	19.85 (10.88)
				Diabetes duration (years)	23.26 (8.06)	25.31 (8.99)	20.46 (6.31)	21.87 (7.30)	25.04 (7.63)	23.71 (7.91)	24.87 (7.59)
				GFR (epi-ckd formula)	80.90 (35.41)	101.59 (18.24)	84.54 (28.23)	80.79 (25.75)	9.92 (0.44)	96.98 (18.30)	24.77 (18.32)
				HbA1c (%)	8.68 (1.75)	8.44 (1.70)	9.12 (1.60)	9.05 (1.84)	7.63 (1.33)	8.75 (1.77)	8.27 (1.60)
				BMI (kg/m^2)	24.27 (3.71)	24.65 (3.75)	24.49 (3.91)	24.55 (3.80)	22.04 (2.11)	24.47 (3.65)	23.61 (2.84)
SDRNT1BIO	Scottish Diabetes Research Network Type 1 Bioresource	T1D population-based	White European	Total N						3305	383
				% women						1454 (43.99%)	187(48.82%)
				Age (years)						49(39-59)	62(52-70)
				Age Onset Diabetes (years)						18(10-27)	24(12-34)
				Diabetes duration (years)						28(21-36)	35(25-45.5)
				GFR (epi-ckd formula)						95.93(82.65-106.80)	44.56(23.41,53.86)
				HbA1c (%)						8.19(7.30-9.10)	8.28(7.50-9.31)
				BMI (kg/m^2)						26.66(24.13-29.67)	27.32(24.59-31.24)
Steno		DKD case-control	White European	Total N	1027	414	0	469	19	690	200
				% women	38.07	45.89	NaN	38.81	26.32	40.29	47
				Age (years)	44.03 (11.39)	45.39 (11.46)	NaN (NA)	43.14 (11.25)	43.18 (9.099)	43.62 (11.17)	46.74 (11.5)
				Age Onset Diabetes (years)	15.9 (8.901)	17.82 (8.817)	NaN (NA)	14.23 (8.668)	13.04 (7.923)	15.83 (8.902)	15.66 (8.891)
				Diabetes duration (years)	28.13 (10.06)	27.57 (10.04)	NaN (NA)	28.91 (9.849)	30.14 (9.06)	27.79 (9.701)	31.08 (9.907)
				GFR (epi-ckd formula)	79.09 (27.15)	90.39 (15.99)	NaN (NA)	71 (28.51)	10 (0)	90.14 (15.95)	38 (16.82)
				HbA1c (%)	8.849 (1.351)	8.381 (1.048)	NaN (NA)	9.281 (1.456)	9.468 (1.382)	8.715 (1.277)	9.418 (1.482)
				BMI (kg/m^2)	24.43 (3.594)	24.41 (3.684)	NaN (NA)	24.56 (3.563)	22.6 (2.82)	24.45 (3.578)	24.44 (3.707)
Sweden		DKD case-control	White European	Total N	631	346	85	35	20	287	42
				% women	44.53	53.47	49.41	54.29	55	58.54	45.24
				Age (years)	46.18 (12.34)	46.4 (11.81)	46.69 (13.17)	50.77 (12.07)	49.85 (10.7)	46.3 (12.36)	55.38 (12.16)
				Age Onset Diabetes (years)	14.85 (8.531)	15.25 (8.653)	11.44 (6.286)	15.43 (9.137)	12.45 (8.37)	15.42 (8.511)	12.98 (9.076)
				Diabetes duration (years)	31.34 (12.26)	31.15 (10.92)	35.26 (13.73)	35.34 (10.34)	37.4 (8.988)	30.88 (11.64)	42.4 (12.5)
				GFR (epi-ckd formula)	91.82 (28.09)	99.05 (15.96)	83.4 (29.81)	52.25 (37.22)	10 (0)	99.55 (15.1)	28.24 (19.1)
				HbA1c (%)	7.863 (1.321)	7.845 (1.158)	8.157 (1.694)	7.663 (1.37)	6.392 (1.244)	8.247 (1.172)	7.325 (1.517)
				BMI (kg/m^2)	25.43 (3.778)	25.47 (3.663)	25.83 (3.897)	25.22 (3.8)	23.9 (3.482)	25.81 (3.854)	24.78 (3.92)
UK-ROI	Genetics of Kidneys in Diabetes UK, Warren 3, and All Ireland studies	DKD case-control	White European	Total N	1468	730	0	466	200	513	587
				% women	49.05	55.75	NaN	38.41	46.5	42.88	51.96
				Age (years)	44.86 (11.18)	42.36 (11.17)	NaN (NA)	47.35 (10.92)	49.32 (9.865)	41.29 (10.69)	48.72 (10.79)
				Age Onset Diabetes (years)	14.63 (7.791)	14.9 (7.935)	NaN (NA)	14.87 (7.769)	14.41 (7.375)	14.06 (7.914)	15.29 (7.758)
				Diabetes duration (years)	30.23 (9.727)	27.46 (8.926)	NaN (NA)	32.49 (10.17)	34.91 (8.155)	27.22 (8.515)	33.43 (9.718)
				GFR (epi-ckd formula)	60.33 (27.3)	76.09 (19.73)	NaN (NA)	47.62 (19.43)	23.98 (18.45)	81.94 (16.46)	39.28 (17.64)
				HbA1c (%)	8.819 (1.728)	8.69 (1.586)	NaN (NA)	9.105 (1.804)	8.553 (2.039)	8.746 (1.641)	8.621 (1.737)
				BMI (kg/m^2)	26.31 (4.428)	26.31 (4.204)	NaN (NA)	26.91 (4.627)	25.12 (4.615)	26.21 (4.001)	26.39 (4.726)
WESDR	Wisconsin Epidemiologic Study of Diabetic Retinopathy		White European
				Total N	557	293	46	113	105	398	208
				% women	281 (50.5)	164 (56.0)	31 (67.4)	52 (46.0)	34 (32.4)	209 (52.5)	99 (47.6)
				Age (years)	49.3 (12.7)	50.3 ± 12.5	48.8 ± 14.8	53.3 ± 12.3	42.7 ± 10.1	51.8 ± 10.8	51.4 ± 13.3
				Age Onset Diabetes (years)	14.4 ± 7.4	14.4 ± 7.5	15.0 ± 8.2	15.8 ± 7.3	12.4 ± 6.8	14.1 ± 7.4	15.0 ± 7.6
				Diabetes duration (years)	35.0 ± 10.6	35.9 ± 10.4	33.8 ± 10.7	37.5 ± 10.9	30.2 ± 9.2	37.7 ± 8.7	36.3 ± 10.8
				GFR (epi-ckd formula)	69.8 ± 38.4	91.4 ± 22.7	92.5 ± 25.9	65.6 ± 27.8	10.1 ± 0.8	90.3 ± 16.1	26.2 ± 18.3
				HbA1c (%)	8.1 ± 1.6	7.8 ± 1.2	8.7 ± 1.4	8.6 ± 1.6	8.0 ± 2.3	8.0 ± 1.3	8.0 ± 1.8
				BMI (kg/m^2)	27.8 ± 5.7	28.3 ± 6.1	27.9 ± 5.8	28.4 ± 5.2	25.6 ± 4.3	28.5 ± 5.9	27.7 ± 5.7
RASS	Renin-Angiotensin System Study			Total N	209	209				209
				% women	114 (54.6)	114 (54.6)				114 (54.6)
				Age (years)	35.8 ± 9.8	35.8 ± 9.8				35.8 ± 9.8
				Age Onset Diabetes (years)	17.7 ± 9.9	17.7 ± 9.9				17.7 ± 9.9
				Diabetes duration (years)	18.1 ± 4.1	18.1 ± 4.1				18.1 ± 4.1
				GFR (epi-ckd formula)	113.6 ± 13.9	113.6 ± 13.9				113.6 ± 13.9
				HbA1c (%)	8.3 ± 2.6	8.3 ± 2.6				8.3 ± 2.6
				BMI (kg/m^2)	26.4 ± 4.3	26.4 ± 4.3				26.4 ± 4.3
